# Identifying Nootropic Drug Targets via Large-Scale Cognitive GWAS and Transcriptomics

**DOI:** 10.1101/2020.02.06.934752

**Authors:** Max Lam, Chen Chia-Yen, Xia Yan, W. David Hill, Joey W. Trampush, Jin Yu, Emma Knowles, Gail Davies, Eli Stahl, Laura Huckins, David C. Liewald, Srdjan Djurovic, Ingrid Melle, Andrea Christoforou, Ivar Reinvang, Pamela DeRosse, Astri J. Lundervold, Vidar M. Steen, Thomas Espeseth, Katri Räikkönen, Elisabeth Widen, Aarno Palotie, Johan G. Eriksson, Ina Giegling, Bettina Konte, Annette M. Hartmann, Panos Roussos, Stella Giakoumaki, Katherine E. Burdick, Antony Payton, William Ollier, Ornit Chiba-Falek, Deborah K. Koltai, Anna C. Need, Elizabeth T. Cirulli, Aristotle N. Voineskos, Nikos C. Stefanis, Dimitrios Avramopoulos, Alex Hatzimanolis, Nikolaos Smyrnis, Robert M. Bilder, Nelson A. Freimer, Tyrone D. Cannon, Edythe London, Russell A. Poldrack, Fred W. Sabb, Eliza Congdon, Emily Drabant Conley, Matthew A. Scult, Dwight Dickinson, Richard E. Straub, Gary Donohoe, Derek Morris, Aiden Corvin, Michael Gill, Ahmad R. Hariri, Daniel R. Weinberger, Neil Pendleton, Panos Bitsios, Dan Rujescu, Jari Lahti, Stephanie Le Hellard, Matthew C. Keller, Ole A. Andreassen, Ian J. Deary, David C. Glahn, Liu Chunyu, Anil K. Malhotra, Todd Lencz

## Abstract

**Background:** Cognitive traits demonstrate significant genetic correlations with many psychiatric disorders and other health-related traits. Many neuropsychiatric and neurodegenerative disorders are marked by cognitive deficits. Therefore, genome-wide association studies (GWAS) of general cognitive ability might suggest potential targets for nootropic drug repurposing. Our previous effort to identify “druggable genes” (i.e., GWAS-identified genes that produce proteins targeted by known small molecules) was modestly powered due to the small cognitive GWAS sample available at the time. Since then, two large cognitive GWAS meta-analyses have reported 148 and 205 genome-wide significant loci, respectively. Additionally, large-scale gene expression databases, derived from post-mortem human brain, have recently been made available for GWAS annotation. Here, we 1) reconcile results from these two cognitive GWAS meta-analyses to further enhance power for locus discovery; 2) employ several complementary transcriptomic methods to identify genes in these loci with variants that are credibly associated with cognition; and 3) further annotate the resulting genes to identify “druggable” targets.

**Methods:** GWAS summary statistics were harmonized and jointly analysed using Multi-Trait Analysis of GWAS [MTAG], which is optimized for handling sample overlaps. Downstream gene identification was carried out using MAGMA, S-PrediXcan/S-TissueXcan Transcriptomic Wide Analysis, and eQTL mapping, as well as more recently developed methods that integrate GWAS and eQTL data via Summary-statistics Mendelian Randomization [SMR] and linkage methods [HEIDI], Available brain-specific eQTL databases included GTEXv7, BrainEAC, CommonMind, ROSMAP, and PsychENCODE. Intersecting credible genes were then annotated against multiple chemoinformatic databases [DGIdb, K_I_, and a published review on “druggability”].

**Results:** Using our meta-analytic data set (N = 373,617) we identified 241 independent cognition-associated loci (29 novel), and 76 genes were identified by 2 or more methods of gene identification. 26 genes were associated with general cognitive ability via SMR, 16 genes via STissueXcan/S-PrediXcan, 47 genes via eQTL mapping, and 68 genes via MAGMA pathway analysis. The use of the HEIDI test permitted the exclusion of candidate genes that may have been artifactually associated to cognition due to linkage, rather than direct causal or indirect pleiotropic effects. Actin and chromatin binding gene sets were identified as novel pathways that could be targeted via drug repurposing. Leveraging on our various transcriptome and pathway analyses, as well as available chemoinformatic databases, we identified 16 putative genes that may suggest drug targets with nootropic properties.

**Discussion:** Results converged on several categories of significant drug targets, including serotonergic and glutamatergic genes, voltage-gated ion channel genes, carbonic anhydrase genes, and phosphodiesterase genes. The current results represent the first efforts to apply a multi-method approach to integrate gene expression and SNP level data to identify credible actionable genes for general cognitive ability.
