## Supplementary Table 2 for "Identifying Nootropic Drug Targets via Large-Scale Cognitive GWAS and Transcriptomics"

### Sheet: Table S2
Supplementary Table 2
Genomic Loci and Top SNP within loci for MTAG analysis
loci_id	CHR	BP.start	BP.end	row.id.end	loci.length [kb]	Savage.Z	Savage.P	Davies.Z	Davies.P	MTAG.SNP	MTAG.A1	MTAG.A2	MTAG.Z	MTAG.P
1	1	20771987	20976535	96	204.548	4.899	9.629e-07	6.081	1.002e-09	rs76440167	A	G	6.11604	9.59322e-10
2	1	22353345	22462703	161	109.358	5.98	2.227e-09	4.879	4.976e-08	rs10917152	T	C	5.95776	2.5572e-09
3	1	32047632	32143138	286	95.506	-7.091	1.332e-12	-7.861	3.777e-15	rs7546297	A	G	-8.2861	1.17026e-16
4	1	41454959	41851415	606	396.456	-8.149	3.675e-16	-8.464	2.573e-17	rs12035012	A	C	-9.1867	4.0507e-20
5	1	43949718	44465419	1023	515.701	5.705	8.724e-11	6.493	8.442e-11	rs2819336	T	C	6.76934	1.29371e-11
6	1	52438062	53083115	1300	645.053	4.069	4.723e-05	5.459	4.518e-08	rs76901998	A	G	5.30557	1.12324e-07
7	1	59512766	59572478	1322	59.712	-6.228	4.722e-10	-5.255	1.484e-07	rs1831539	T	C	-6.29824	3.01038e-10
8	1	69169563	69438777	1588	269.214	-6.583	4.604e-11	-5.462	4.701e-08	rs2420551	A	T	-6.60411	3.99923e-11
9	1	72287808	73187836	1974	900.028	9.275	1.632e-20	7.246	4.293e-13	rs3101338	A	C	9.05723	1.33807e-19
10	1	84386709	84417585	1976	30.876	-6.348	2.183e-10	-5.141	2.728e-07	rs41293013	T	C	-6.32894	2.46858e-10
11	1	96151539	96248530	2069	96.991	7.805	4.24e-15	6.49	8.273e-11	rs35305395	A	G	7.82916	4.91135e-15
12	1	96685666	96870599	2185	184.933	-5.314	1.073e-07	-6.086	1.157e-09	rs516902	T	C	-6.32249	2.57382e-10
13	1	98288581	98627205	2340	338.624	6.113	5.237e-10	5.128	2.926e-07	rs190925241	A	T	6.22103	4.939e-10
14	1	103403088	103756973	2716	353.885	-6.543	5.467e-11	-4.327	1.012e-05	rs12026245	A	G	-5.92521	3.11892e-09
15	1	109839896	110053945	2942	214.049	-6.398	1.572e-10	-6.266	1.063e-10	rs1144593	A	G	-6.98962	2.75627e-12
16	1	153758562	154030239	3106	271.677	-5.899	3.662e-09	-5.236	1.64e-07	rs112780312	A	G	-6.12133	9.28e-10
17	1	171636004	171803556	3169	167.552	-5.17	2.696e-09	-4.08	4.504e-05	rs17657363	T	C	-5.06776	4.02515e-07
18	1	173625710	174921365	3406	1295.65	5.415	5.275e-08	4.981	6.568e-08	rs7555067	T	C	5.72665	1.02435e-08
19	1	181535715	181744799	3479	209.084	5.42	3.149e-08	5.826	5.686e-09	rs78382112	A	G	6.22748	4.73993e-10
20	1	183281704	183529654	3696	247.95	-4.848	7.672e-07	-5.384	1.049e-08	rs3856126	T	G	-5.67204	1.41105e-08
21	1	201787940	201887457	3753	99.517	6.167	6.97e-10	5.316	1.06e-07	rs2678210	T	C	6.30322	2.91525e-10
22	1	216825980	216883063	3786	57.083	-5.467	2.173e-08	-5.179	2.184e-07	rs11117646	A	T	-5.8703	4.35006e-09
23	2	7692527	7807245	3977	114.718	-5.158	1.654e-07	-4.976	6.488e-07	rs35991969	T	C	-5.58836	2.29223e-08
24	2	23911951	24247818	4065	335.867	-5.683	1.323e-08	-5.177	2.26e-07	rs12470949	T	C	-5.98124	2.21447e-09
25	2	29374705	29442426	4079	67.721	5.246	1.556e-07	4.731	2.229e-06	rs72790254	T	C	5.48595	4.11242e-08
26	2	41538744	41799039	4486	260.295	-6.023	8.213e-10	-4.782	1.066e-06	rs7575965	A	T	-5.9955	2.02857e-09
27	2	44116100	44244695	4579	128.595	-5.455	4.9e-08	-4.031	3.058e-05	rs2955280	T	C	-5.18868	2.11786e-07
28	2	45152748	45174366	4586	21.618	-5.459	4.798e-08	-5.508	3.623e-08	rs62131236	T	C	-6.05695	1.38727e-09
29	2	51043455	51257248	4645	213.793	5.489	4.039e-08	3.174	0.001245	rs7557525	T	C	4.69978	2.60442e-06
30	2	56413253	56496589	4662	83.336	-1.075	0.1563	-5.341	9.228e-08	rs12713315	T	C	-3.70175	0.000214113
31	2	57203530	57417783	4778	214.253	-4.62	2.928e-06	-5.023	4.508e-07	rs984363	A	G	-5.33889	9.35189e-08
32	2	57943044	58187755	4823	244.711	5.424	5.813e-08	5.462	3.048e-08	rs17049085	T	C	6.01434	1.80624e-09
33	2	58741360	58751109	4828	9.749	-4.615	3.66e-06	-5.318	1.046e-07	rs2192899	A	G	-5.51308	3.52601e-08
34	2	59479980	59563744	4887	83.764	4.569	4.907e-06	5.303	6.953e-08	rs10190473	T	C	5.47917	4.27336e-08
35	2	60441097	60726427	4960	285.33	6.908	4.907e-12	6.09	1.127e-09	rs10189857	A	G	7.15055	8.64308e-13
36	2	63916092	64410421	5054	494.329	-6.055	1.4e-09	-3.631	0.000123	rs2576835	A	G	-5.25329	1.49409e-07
37^	2	68354898	68507833	5145	152.935	-4.879	1.064e-06	-5.347	6.565e-08	rs62641636	A	G	-5.66728	1.45081e-08
38	2	71389919	71690235	5423	300.316	-7.566	3.835e-14	-5.778	7.538e-09	rs4852252	T	C	-7.30373	2.79889e-13
39	2	73358704	74051758	6080	693.054	-5.978	2.254e-09	-5.577	6.233e-10	rs11898362	A	G	-6.35995	2.01815e-10
40	2	80187137	80188674	6084	1.537	-5.123	3.008e-07	-4.987	6.138e-07	rs2060396	A	G	-5.57836	2.42792e-08
41	2	82078577	82445756	6133	367.179	5.86	4.618e-09	5.228	1.717e-07	rs11678106	T	C	6.09715	1.07979e-09
42	2	99679099	101317319	6845	1638.22	8.027	9.954e-16	7.208	4.079e-13	rs2309812	T	C	8.38632	5.01601e-17
43	2	117373537	117725749	7275	352.212	-0.234	1.652e-08	-5.363	8.19e-08	rs12151558	T	C	-5.71985	1.0662e-08
44	2	118536571	118649565	7285	112.994	-4.279	1.874e-05	-5.841	5.202e-09	rs77177899	T	C	-5.65394	1.56815e-08
45	2	137527705	137563519	7301	35.814	-5.636	1.737e-08	-5.038	4.702e-07	rs2558096	T	G	-5.8747	4.23614e-09
46#	2	142519240	142573913	7336	54.673	-5.145	2.678e-07	-4.984	6.238e-07	rs35085767	T	C	-5.58713	2.30859e-08
47	2	144145478	144272229	7381	126.751	6.66	1.219e-11	5.909	3.439e-09	rs13428598	T	C	6.90944	4.86564e-12
48	2	155516055	156386131	7642	870.076	5.106	2.419e-09	7.232	1.112e-13	rs10184990	A	G	6.89684	5.31718e-12
49	2	156871006	156933105	7672	62.099	5.888	3.447e-09	4.845	1.265e-06	rs17244395	T	C	5.8923	3.8085e-09
50	2	157315748	157548367	7854	232.619	6.938	3.985e-12	5.301	1.095e-07	rs6436555	A	C	6.69119	2.2137e-11
51	2	161214175	162101261	8101	887.086	7.312	2.623e-13	6.017	1.322e-09	rs3754970	T	C	7.29836	2.91298e-13
52	2	162797621	162910223	8185	112.602	7.393	3.982e-14	6.997	2.624e-12	rs2284871	T	C	7.9284	2.21984e-15
53	2	163829243	164029770	8417	200.527	5.344	4.474e-09	5.689	1.276e-08	rs11896887	A	G	6.10718	1.01407e-09
54	2	166147655	166717582	8668	569.927	5.166	1.878e-09	5.149	9.51e-08	rs10182272	A	G	5.69341	1.2453e-08
55	2	171610900	171714549	8704	103.649	5.73	6.735e-09	4.575	4.751e-06	rs872123	T	C	5.63418	1.75894e-08
56	2	180715335	180715335	8705	0	-5.508	3.637e-08	-4.608	4.061e-06	rs10196283	A	C	-5.55436	2.78624e-08
57	2	180991634	181037725	8719	46.091	6.022	1.727e-09	3.65	0.0002624	rs62181012	T	C	5.22411	1.74994e-07
58	2	186194040	186243561	8755	49.521	5.911	3.4e-09	5.163	2.43e-07	rs62198803	A	G	6.08941	1.13329e-09
59	2	198393835	198954774	8804	560.939	-5.683	1.324e-08	-4.751	2.007e-07	rs7573001	C	G	-5.71191	1.11712e-08
60	2	199489760	199602744	8932	112.984	-5.694	5.197e-09	-5.23	1.699e-07	rs9973442	A	C	-6.01036	1.85107e-09
61	2	200321050	200487885	8958	166.835	5.97	2.379e-09	4.974	6.572e-07	rs35731967	T	C	5.97991	2.23267e-09
62	2	212590505	212636271	8996	45.766	-5.207	1.654e-07	-4.863	8.46e-07	rs4132462	T	C	-5.5472	2.90274e-08
63	2	213877075	213877075	8997	0	-5.258	1.455e-07	-3.042	0.002347	rs17355973	T	C	-4.50578	6.61302e-06
64	2	226281992	226315266	8999	33.274	5.425	5.799e-08	3.614	0.0003014	rs908639	T	C	4.91681	8.7965e-07
65	2	232469447	232484406	9022	14.959	-5.787	7.147e-09	-4.953	6.427e-07	rs13024268	A	G	-5.88748	3.92132e-09
66	3	7908121	7962060	9059	53.939	-5.058	4.239e-07	-5.609	2.039e-08	rs9813540	T	C	-5.91086	3.40336e-09
67	3	16764773	16899031	9108	134.258	-6.122	9.235e-10	-5.768	8.028e-09	rs73139272	T	G	-6.55092	5.71837e-11
68	3	23839205	24190184	9397	350.979	-8.471	2.439e-17	-6.982	2.511e-13	rs6550835	A	G	-8.47143	2.42391e-17
69	3	35520266	35718847	9475	198.581	-6.059	5.823e-10	-5.243	1.581e-07	rs13062354	A	G	-6.21174	5.23999e-10
70	3	48446237	50562042	10664	2115.8	-11.209	3.691e-29	-9.133	4.551e-20	rs2352974	T	C	-11.1889	4.62383e-29
71	3	52217088	53175017	11460	957.929	-6.561	1.918e-12	-7.717	1.194e-14	rs6778735	T	C	-7.93271	2.14421e-15
72	3	54231618	54242865	11483	11.247	5.652	1.585e-08	3.334	0.0008036	rs4485754	A	G	4.88249	1.04753e-06
73	3	64878444	64891099	11496	12.655	-4.675	2.941e-06	-5.381	7.417e-08	rs704444	A	G	-5.58368	2.35482e-08
74	3	70892382	70991842	11500	99.46	0.895	0.3705	4.603	2.449e-08	rs11128199	T	G	4.69276	2.69544e-06
75	3	71481127	71684845	11704	203.718	6.608	3.889e-11	5.135	1.171e-08	rs11720523	A	C	6.43482	1.2362e-10
76	3	84902946	85676483	12064	773.537	-6.55	5.761e-11	-5.21	4.726e-09	rs6770622	A	G	-6.45399	1.08945e-10
77	3	89392778	90497467	12487	1104.69	5.694	3.509e-09	3.81	0.0001389	rs9824116	A	G	5.35643	8.48843e-08
78	3	93505756	93820698	12532	314.942	-5.684	1.319e-08	-3.307	0.0009443	rs62266110	A	G	-4.88931	1.01192e-06
79	3	108056020	108125149	12565	69.129	5.542	2.994e-08	3.763	7.818e-05	rs3860537	T	C	5.0469	4.49026e-07
80^	3	123543783	123936339	12714	392.556	5.32	1.036e-07	4.645	7.788e-08	rs880000	A	G	5.47918	4.27293e-08
81	3	127107213	127191852	12787	84.639	-4.632	3.32e-06	-5.678	4.257e-09	rs6784183	A	T	-5.73021	1.00309e-08
82	3	135798730	136638975	13076	840.245	-6.001	1.956e-09	-4.069	2.496e-05	rs9853960	A	G	-5.48364	4.16651e-08
83	3	136944485	137247183	13498	302.698	-5.827	5.551e-10	-4.558	5.162e-06	rs11921899	T	C	-5.69	1.27041e-08
84	3	139502949	139726990	13587	224.041	5.799	7.319e-10	5.042	3.263e-07	rs1426040	T	G	5.95217	2.64614e-09
85	3	141601297	141770001	13675	168.704	5.545	2.938e-08	4.891	6.281e-07	rs10804681	A	T	5.73755	9.60568e-09
86	3	184061387	184088832	13689	27.445	-3.75	0.0001766	-5.544	2.956e-08	rs73189617	C	G	-5.22153	1.77449e-07
87	4	696848	729655	13709	32.807	5.961	2.505e-09	5.401	6.633e-08	rs12646225	T	C	6.273	3.54163e-10
88	4	2524642	2760030	13857	235.388	-5.956	2.591e-09	-5.434	3.376e-08	rs2295499	T	C	-6.27277	3.54672e-10
89	4	16272456	16426174	14007	153.718	5.727	7.451e-09	5.158	8.114e-08	rs6826788	T	C	5.99359	2.0526e-09
90	4	17246553	17274169	14053	27.616	-5.404	4.908e-08	-4.267	1.397e-05	rs673248	A	G	-5.28797	1.23682e-07
91	4	17785322	18035250	14394	249.928	-7.207	5.462e-13	-4.997	2.444e-07	rs16895888	A	G	-6.66189	2.70325e-11
92	4	25342606	25408838	14399	66.232	8.068	7.148e-16	5.58	2.412e-08	rs34811474	A	G	7.46063	8.61126e-14
93	4	65717556	65898448	14618	180.892	-5.388	3.207e-08	-3.371	0.0007482	rs28537413	A	T	-4.70543	2.53333e-06
94	4	67912848	68058681	14714	145.833	-7.255	4.017e-13	-5.678	5.709e-09	rs6819372	A	G	-7.08798	1.36087e-12
95	4	87051758	87554188	14723	502.43	5.347	8.926e-08	4.71	2.17e-06	rs114640136	A	T	5.51456	3.49648e-08
96	4	88061948	88069082	14725	7.134	4.863	1.158e-06	5.383	7.317e-08	rs11539663	T	C	5.67984	1.34818e-08
97	4	94543233	94581742	14736	38.509	-5.991	2.091e-09	-3.954	7.666e-05	rs1972860	A	G	-5.41567	6.106e-08
98	4	98054536	98278122	14949	223.586	-5.629	1.711e-08	-3.584	0.0003226	rs4373162	T	C	-5.00547	5.57251e-07
99	4	102702364	103388441	15115	686.077	-9.494	2.233e-21	-8.332	7.916e-17	rs13107325	T	C	-9.81091	1.01057e-22
100	4	106048360	106379808	15499	331.448	9.863	4.168e-23	8.537	4.927e-18	rs55838312	T	G	10.1076	5.11087e-24
101	4	147664762	147948150	15661	283.388	-5.592	2.248e-08	-4.99	6.031e-07	rs6840804	A	G	-5.82343	5.76526e-09
102	4	152256290	152752413	16255	496.123	7.185	6.649e-13	6.146	2.572e-10	rs10028410	T	C	7.32099	2.46153e-13
103	4	166136869	166250224	16341	113.355	-4.585	4.269e-06	-5.505	3.624e-08	rs16999615	T	C	-5.61415	1.97536e-08
104	4	187701986	187715914	16345	13.928	-4.979	6.398e-07	-4.986	6.162e-07	rs112684838	C	G	-5.50563	3.6784e-08
105	5	7493177	7544038	16356	50.861	5.642	1.677e-08	3.393	0.0006904	rs17826816	A	G	4.91443	8.90408e-07
106	5	13002016	13109750	16426	107.734	5.669	1.44e-08	4.513	6.397e-06	rs1840847	A	G	5.58531	2.33289e-08
107	5	26880925	26882085	16428	1.16	5.741	9.417e-09	4.143	2.563e-05	rs75973558	A	G	5.39306	6.92666e-08
108	5	57652650	57766031	16480	113.381	5.609	2.033e-08	4.261	1.718e-05	rs13157057	T	G	5.39534	6.83943e-08
109	5	59579719	60965517	16905	1385.8	5.528	1.017e-08	5.474	2.251e-09	rs36004779	A	G	6.07286	1.25648e-09
110	5	62707537	63040773	17161	333.236	-6.267	3.681e-10	-4.819	1.441e-06	rs1812587	T	G	-6.05058	1.44326e-09
111	5	64020316	64020316	17162	0	6.151	7.686e-10	6.102	1.046e-09	rs80170948	T	G	6.76371	1.34502e-11
112	5	66495289	66508831	17196	13.542	-5.371	7.829e-08	-5.059	1.179e-07	rs7733127	A	G	-5.74926	8.96349e-09
113^	5	67625070	67625070	17197	0	-4.741	2.124e-06	-5.374	7.692e-08	rs12519613	T	C	-5.61062	2.01607e-08
114	5	87936379	88223420	17359	287.041	7.593	2.818e-14	7.009	1.642e-12	rs639725	A	G	8.04206	8.83432e-16
115	5	89252602	89407917	17508	155.315	-6.35	1.369e-11	-4.976	1.978e-07	rs157311	A	G	-6.32302	2.56508e-10
116	5	92322427	92629782	17735	307.355	6.333	1.217e-10	5.188	2.125e-07	rs55971857	A	C	6.31322	2.73282e-10
117^	5	101100605	101110298	17743	9.693	-5.448	5.096e-08	-4.565	4.983e-06	rs354670	T	C	-5.49434	3.92183e-08
118	5	101662386	102876932	17774	1214.55	5.26	8.839e-09	5.447	5.134e-08	rs74944275	T	C	5.9198	3.22343e-09
119	5	107170148	107816240	17921	646.092	-5.574	2.426e-08	-4.585	4.039e-07	rs10477894	A	G	-5.57061	2.53847e-08
120	5	109032517	109207832	18007	175.315	4.971	3.521e-08	4.306	1.665e-05	rs10069890	A	G	5.09086	3.56449e-07
121	5	110974312	111057475	18091	83.163	7.417	1.198e-13	4.341	1.416e-05	rs1145123	T	C	6.33682	2.34553e-10
122	5	113857414	113986223	18227	128.809	-5.585	2.343e-08	-4.211	1.191e-05	rs1991228	C	G	-5.47809	4.2995e-08
123	5	139515394	140222641	18875	707.247	6.978	3.004e-12	6.146	7.96e-10	rs4463213	A	G	7.21893	5.2398e-13
124	5	165350725	165512751	19053	162.026	5.952	2.646e-09	5.544	1.478e-09	rs31768	A	T	6.32785	2.48601e-10
125	5	166069438	166118315	19117	48.877	4.975	6.532e-07	4.977	5.664e-07	rs72822056	T	G	5.49585	3.88832e-08
126	5	169204763	169278116	19188	73.353	5.829	5.569e-09	4.422	6.7e-06	rs6860963	T	C	5.6135	1.98273e-08
127	5	171120026	171120026	19189	0	-5.737	9.663e-09	-2.456	0.01405	rs13184816	A	C	-4.64482	3.4038e-06
128	5	176847499	176909800	19242	62.301	6.345	1.731e-11	4.935	7.434e-08	rs2731662	A	G	6.19752	5.73599e-10
129	6	3446263	3470601	19268	24.338	-6.144	8.047e-10	-5.13	2.62e-07	rs9503599	T	C	-6.17626	6.56391e-10
130	6	11469404	11614620	19543	145.216	-6.376	1.817e-10	-5.053	1.895e-07	rs566237	A	G	-6.26582	3.70858e-10
131	6	13756280	13780570	19574	24.29	-5.479	3.674e-08	-3.311	0.0009288	rs9382509	A	T	-4.76423	1.89581e-06
132	6	16296707	16362692	19595	65.985	4.666	6.173e-07	5.807	6.375e-09	rs179994	A	C	5.82386	5.75049e-09
133^	6	16923873	17005239	19632	81.366	-5.142	9.414e-08	-5.003	5.64e-07	rs72829857	A	G	-5.59546	2.20036e-08
134	6	19003340	19184849	19662	181.509	4.624	3.764e-06	5.396	1.206e-08	rs4716325	C	G	5.56672	2.59573e-08
135	6	20736237	21038658	19796	302.421	5.876	4.202e-09	5.601	2.012e-09	rs6456379	A	C	6.32585	2.51836e-10
136	6	21952064	21970417	19811	18.353	5.969	2.387e-09	4.621	6.427e-07	rs6903716	A	G	5.80287	6.51896e-09
137	6	24178999	24250511	19838	71.512	4.793	1.642e-06	5.902	3.585e-09	rs10806984	A	C	5.96347	2.46932e-09
138	6	25038442	30985828	22303	5947.39	5.463	1.075e-09	8.015	5.435e-16	rs35433030	A	G	7.52586	5.23756e-14
139	6	43186775	43233990	22322	47.215	4.611	4.015e-06	5.213	1.441e-07	rs78652437	A	T	5.45101	5.00842e-08
140	6	76437598	76626756	22367	189.158	5.494	3.919e-08	3.066	0.002124	rs1280049	A	C	4.64557	3.39136e-06
141	6	92018220	92115111	22478	96.891	3.244	0.0002345	5.425	5.794e-08	rs9451649	T	C	4.88662	1.02584e-06
142	6	98204498	98837449	23029	632.951	11.498	7.477e-31	10.978	3.022e-28	rs1487441	A	G	12.3942	2.80967e-35
143	6	99235230	99532265	23073	297.035	-6.481	9.114e-11	-5.1	3.399e-07	rs3823036	T	C	-6.34683	2.1979e-10
144	6	108855086	109020032	23172	164.946	-9.601	7.936e-22	-7.8	6.202e-15	rs9384679	T	C	-9.55644	1.21871e-21
145	6	126659043	127167072	23440	508.029	5.218	1.464e-08	5.219	1.802e-07	rs9388487	T	G	5.75446	8.69174e-09
146	6	157134229	157226044	23461	91.815	-6.119	8.469e-10	-4.699	2.611e-06	rs287883	A	T	-5.8991	3.655e-09
147	7	8013495	8127710	23570	114.215	-6.042	1.518e-09	-3.917	2.761e-05	rs4725065	A	G	-5.42131	5.91655e-08
148	7	11855512	11965059	23595	109.547	4.687	2.772e-06	5.192	2.078e-07	rs2883598	A	G	5.47782	4.306e-08
149	7	21397405	21467190	23637	69.785	0.848	3.079e-07	5.944	5.654e-11	rs6979354	T	C	6.05046	1.44434e-09
150	7	24154486	24244627	23715	90.141	-5.643	1.065e-08	-4.546	5.218e-06	rs10950995	T	C	-5.57828	2.42907e-08
151	7	32460630	32531796	23773	71.166	5.652	1.586e-08	5.531	1.829e-08	rs1580019	A	T	6.17258	6.71853e-10
152	7	33132565	33344555	23778	211.99	-3.214	0.001056	-5.533	3.15e-08	rs112489173	A	G	-4.95942	7.07032e-07
153^	7	39228759	39294042	23808	65.283	-4.533	5.817e-06	-5.283	1.145e-07	rs7789925	A	G	-5.45168	4.98953e-08
154	7	44765133	44938347	23886	173.214	6.674	2.481e-11	5.283	9.211e-08	rs799444	T	C	6.5575	5.47185e-11
155	7	69240249	70035612	24302	795.363	6.338	2.335e-10	4.679	6.519e-08	rs13223152	A	G	6.02114	1.73191e-09
156	7	71536486	71872935	24710	336.449	-7.997	1.275e-15	-5.82	5.894e-09	rs56150095	A	C	-7.54376	4.56628e-14
157	7	104548319	105088693	24904	540.374	-6.172	6.732e-10	-5.009	1.008e-08	rs12535854	C	G	-6.11679	9.54817e-10
158	7	126945510	127825806	25564	880.296	-6.721	2.687e-13	-6.685	2.308e-11	rs61544985	A	G	-7.40446	1.31687e-13
159	7	128373609	128419678	25570	46.069	6.071	1.269e-09	4.446	7.875e-06	rs1043595	A	G	5.74207	9.35256e-09
160	7	132832999	133734597	26254	901.598	-7.66	1.825e-14	-6.634	1.002e-11	rs12707116	T	C	-7.85894	3.87385e-15
161^#	7	157496313	157536971	26286	40.658	-5.072	5.167e-08	-5.366	8.048e-08	rs10949662	T	C	-5.77134	7.86438e-09
162	8	13948496	14025775	26428	77.279	-7.326	2.372e-13	-6.462	3.131e-11	rs13253386	T	G	-7.5809	3.43179e-14
163	8	20909162	20915540	26436	6.378	-6.073	1.252e-09	-5.784	7.276e-09	rs1473634	A	G	-6.53751	6.25518e-11
164	8	30837144	31027314	26500	190.17	5.112	3.038e-09	5.732	5.724e-09	rs2725377	A	G	6.01741	1.77227e-09
165	8	64540485	64842662	26642	302.177	-4.03	5.571e-05	-5.585	2.277e-08	rs28542151	T	G	-5.37295	7.74574e-08
166	8	66412033	66469926	26679	57.893	5.471	4.478e-08	2.908	0.001287	rs13276212	T	G	4.5141	6.35857e-06
167	8	71352047	71352047	26680	0	5.327	9.965e-08	4.413	1.021e-05	rs13259607	T	C	5.34427	9.0783e-08
168	8	85151384	85857779	26782	706.395	-4.531	1.308e-07	-6.062	1.344e-09	rs113714691	T	C	-5.90471	3.53267e-09
169	8	92976563	93182601	26991	206.038	7.604	2.759e-14	5.287	3.319e-08	rs990747	T	C	7.02931	2.07554e-12
170	8	104469644	104724125	26994	254.481	5.627	1.833e-08	4.425	9.636e-06	rs2111490	A	G	5.50112	3.77376e-08
171	8	118898839	118931203	27029	32.364	5.173	2.203e-07	5.449	5.058e-08	rs7814022	A	C	5.87656	4.18891e-09
172	8	142611220	142651709	27052	40.489	-6.075	9.115e-10	-5.011	5.418e-07	rs1078141	T	C	-6.06178	1.34625e-09
173	8	143087187	143479815	27208	392.628	-6.125	4.528e-10	-7.309	2.688e-13	rs13262595	A	G	-7.46225	8.50594e-14
174	8	145674458	145907866	27305	233.408	-5.938	2.887e-09	-5.998	3.679e-10	rs2721173	T	C	-6.59472	4.26059e-11
175	9	23335717	23420137	27480	84.42	9.925	3.252e-23	7.011	2.365e-12	rs11793831	T	G	9.21946	2.98614e-20
176	9	23735995	23975354	27648	239.359	-6.873	5.019e-12	-6.059	1.385e-10	rs702223	A	C	-7.11382	1.12874e-12
177	9	92149631	92230747	27698	81.116	5.023	2.302e-07	5.927	3.093e-09	rs7873907	T	C	6.08858	1.13916e-09
178	9	98216876	98280656	27736	63.78	-5.493	1.511e-08	-4.553	5.286e-06	rs28496034	C	G	-5.50203	3.75447e-08
179	9	99084471	99282269	27932	197.798	-5.465	2.02e-08	-3.952	2.278e-05	rs16910870	T	C	-5.23853	1.61859e-07
180	9	111815340	111815340	27933	0	5.28	1.29e-07	4.108	3.996e-05	rs1003346	A	C	5.14423	2.68618e-07
181	9	120624507	120730356	27975	105.849	-3.179	0.00148	-5.06	7.982e-08	rs513003	C	G	-4.68981	2.73463e-06
182	9	131840856	131950030	28149	109.174	6.519	7.085e-11	5.024	2.446e-07	rs913264	T	C	6.33098	2.43616e-10
183	9	134700598	134711859	28159	11.261	-5.701	1.192e-08	-3.332	0.0008614	rs2987390	C	G	-4.91728	8.77546e-07
184	9	140242726	140278206	28177	35.48	-4.867	2.721e-07	-5.084	3.699e-07	rs79140116	T	C	-5.48187	4.20844e-08
185	10	29569272	29574151	28179	4.879	5.781	7.442e-09	3.559	0.0003725	rs7069887	A	C	5.04857	4.45138e-07
186	10	64874754	65398466	28751	523.712	-6.305	2.695e-10	-4.653	1.916e-08	rs10733789	T	C	-5.99814	1.99588e-09
187	10	67148103	67316008	28810	167.905	-5.034	4.813e-07	-5.148	2.184e-07	rs10996426	A	G	-5.62732	1.83036e-08
188	10	93442223	93442379	28813	0.156	5.532	3.168e-08	4.794	1.637e-06	rs1891273	T	C	5.65886	1.52385e-08
189	10	101797412	102039187	28953	241.775	5.84	5.23e-09	6.535	6.379e-11	rs1408579	T	C	6.85987	6.89236e-12
190	10	103493226	104204140	29268	710.914	-8.278	1.253e-16	-7.388	1.131e-14	rs3740422	C	G	-8.62067	6.65616e-18
191	10	106453832	106640384	29309	186.552	-5.309	3.294e-08	-4.797	1.609e-06	rs11192193	A	G	-5.56357	2.64308e-08
192	10	125424394	125466118	29330	41.724	-6.159	7.329e-10	-5.343	2.152e-08	rs35608616	A	G	-6.31145	2.76435e-10
193	10	133729181	133815530	29364	86.349	5.633	1.769e-08	4.386	1.123e-05	rs7921305	A	G	5.49151	3.98521e-08
194	11	20129311	20129311	29365	0	-4.59	4.428e-06	-5.699	1.202e-08	rs35891966	A	G	-5.66715	1.45191e-08
195	11	28591168	28694440	29510	103.272	4.146	3.387e-05	5.266	1.396e-07	rs4636654	A	G	5.24868	1.53189e-07
196	11	47372377	47946836	29718	574.459	-5.436	9.728e-09	-5.869	4.392e-09	rs3817334	T	C	-6.25732	3.91652e-10
197	11	57390302	57390302	29719	0	-5.179	2.225e-07	-3.754	0.0001739	rs10896632	A	G	-4.87972	1.06238e-06
198	11	63859120	63867523	29723	8.403	5.46	4.753e-08	5.011	5.421e-07	rs7941785	A	G	5.76668	8.08468e-09
199	11	76518550	76556591	29744	38.041	4.643	3.432e-06	5.223	1.764e-07	rs1225124	A	G	5.47446	4.38843e-08
200	11	79162622	79178181	29749	15.559	-5.655	1.556e-08	-3.908	9.292e-05	rs2373353	A	G	-5.1878	2.12795e-07
201^	11	90375731	90444789	29863	69.058	4.822	1.23e-06	5.06	3.97e-07	rs4753022	A	G	5.46665	4.58625e-08
202	11	95490754	95672960	30085	182.206	5.819	5.916e-09	5.027	2.582e-07	rs2508713	A	T	5.96226	2.48773e-09
203	11	105754802	105871424	30164	116.622	5.276	3.267e-08	4.034	5.481e-05	rs622178	T	G	5.09666	3.45705e-07
204	11	112914680	113034787	30211	120.107	5.344	4.579e-08	4.345	1.392e-05	rs11214475	C	G	5.3157	1.0625e-07
205	11	123971173	123986173	30219	15	-5.581	1.865e-08	-4.651	3.305e-06	rs17128423	T	C	-5.61787	1.93322e-08
206	11	133797646	133853008	30261	55.362	-5.173	1.003e-09	-4.817	1.454e-06	rs12291823	A	G	-5.49832	3.83422e-08
207	12	14483481	14659441	30399	175.96	4.063	2.69e-06	5.174	2.286e-07	rs7978070	T	C	5.14719	2.64413e-07
208	12	15359047	15563360	30616	204.313	5.378	6.062e-09	6.045	1.035e-09	rs11056455	T	C	6.3365	2.35046e-10
209	12	49382302	49661715	30707	279.413	-7.585	2.518e-14	-6.443	1.174e-10	rs10875914	A	G	-7.70688	1.28929e-14
210	12	49939953	50165207	30903	225.254	3.488	0.0002546	5.479	2.821e-08	rs147636015	T	C	5.03988	4.65823e-07
211	12	56368708	56482180	30963	113.472	5.069	1.591e-07	6.459	1.044e-10	rs1702877	T	C	6.42311	1.33522e-10
212	12	58258850	58303349	31017	44.499	-6.823	8.891e-12	-4.356	7.208e-06	rs1962047	A	G	-6.06544	1.31593e-09
213	12	72179446	72179446	31018	0	-4.384	1.165e-05	-5.462	4.713e-08	rs61754230	T	C	-5.42302	5.85995e-08
214	12	79538633	79747487	31029	208.854	-6.89	5.563e-12	-7.469	3.486e-14	rs6539284	T	C	-7.95169	1.83985e-15
215	12	92937144	93327911	31273	390.767	6.225	4.828e-10	4.484	1.578e-08	rs7312919	C	G	5.86507	4.48949e-09
216	12	123447928	123895906	31486	447.978	5.881	3.095e-09	4.737	2.165e-06	rs4275659	T	C	5.80699	6.36068e-09
217	13	21295013	21487770	31516	192.757	4.875	9.225e-07	5.816	6.041e-09	rs4294650	T	C	5.93441	2.94902e-09
218	13	50109147	50203763	31693	94.616	1.246	0.001657	-4.908	8.099e-07	rs9591287	A	G	-5.45903	4.78746e-08
219	13	55679486	55912805	32082	233.319	5.231	4.845e-08	4.285	1.825e-05	rs9597121	A	T	5.27645	1.31708e-07
220	13	56320134	56325337	32086	5.203	5.024	5.062e-07	6.989	1.66e-12	rs9597253	T	C	6.72629	1.74039e-11
221	13	58288880	58717504	32219	428.624	5.788	5.305e-10	5.312	9.89e-08	rs7332943	T	C	6.14723	7.88482e-10
222	13	69019321	69221551	32247	202.23	-4.429	9.472e-06	-5.234	1.657e-07	rs9541479	T	C	-5.37245	7.76738e-08
223	13	89016992	89059635	32253	42.643	-3.19	0.0009829	-5.192	2.084e-07	rs9520384	A	G	-4.71954	2.36377e-06
224	13	97794660	97904313	32278	109.653	5.483	4.193e-08	4.232	1.222e-05	rs9516855	A	G	5.32274	1.02219e-07
225	13	106560968	106648270	32403	87.302	-8.214	1.635e-16	-6.708	1.973e-11	rs2252003	T	C	-8.19946	2.41465e-16
226	14	26918468	27181521	32647	263.053	-6.094	4.964e-10	-4.511	2.369e-06	rs4981625	A	G	-5.80109	6.58843e-09
227	14	29309811	29808270	32779	498.459	6.546	5.641e-11	4.946	6.888e-08	rs7149600	A	G	6.28413	3.297e-10
228	14	30064026	30208630	32934	144.604	-5.954	2.435e-09	-6.166	4.72e-10	rs3783300	A	C	-6.70152	2.06262e-11
229	14	33259064	33309495	32999	50.431	-7.424	1.136e-13	-6.885	5.774e-12	rs2239647	A	C	-7.87789	3.32948e-15
230	14	36989596	37083858	33082	94.262	-6.2	5.659e-10	-5.932	1.607e-09	rs11622558	T	C	-6.68725	2.27396e-11
231	14	40863292	41134168	33458	270.876	7.012	2.354e-12	5.051	4.384e-07	rs35760956	A	G	6.56466	5.21501e-11
232	14	60141532	60642970	33591	501.438	-4.804	7.576e-08	-5.361	7.229e-08	rs17256010	A	C	-5.63365	1.76433e-08
233	14	69508063	69718214	33603	210.151	5.591	2.255e-08	4.817	6.75e-08	rs17106817	T	C	5.71261	1.11255e-08
234	14	73392096	73529094	33639	136.998	5.73	1.004e-08	4.14	3.478e-05	rs1007934	A	G	5.39883	6.70769e-08
235	14	89692940	89726508	33663	33.568	4.819	1.439e-06	5.964	2.459e-09	rs55985762	A	T	6.0023	1.9454e-09
236	14	98531606	98670849	33791	139.243	-5.987	2.087e-09	-6.279	3.406e-10	rs10145335	A	G	-6.7849	1.16169e-11
237	14	103822687	104174123	34040	351.436	-7.686	1.519e-14	-5.246	1.289e-07	rs2071407	T	C	-7.03762	1.95557e-12
238	15	40642877	40730659	34057	87.782	-5.667	1.118e-08	-5.454	4.926e-08	rs2289328	A	G	-6.13525	8.50239e-10
239	15	41194334	41836584	34072	642.25	-5.598	2.173e-08	-5.777	7.599e-09	rs12441495	C	G	-6.28887	3.19779e-10
240	15	46622412	46663810	34137	41.398	-5.515	3.482e-08	-4.145	2.748e-05	rs55881236	T	C	-5.25969	1.44302e-07
241	15	50802267	51058629	34233	256.362	5.003	5.659e-07	5.36	8.252e-08	rs12438326	A	G	5.73716	9.6278e-09
242	15	51691279	52442976	34352	751.697	6.675	2.47e-11	5.495	2.344e-08	rs7172979	T	G	6.6824	2.35055e-11
243	15	65693718	66127257	34360	433.539	-6.083	1.181e-09	-5.46	4.753e-08	rs72739469	T	C	-6.36166	1.99589e-10
244	15	82426170	82668344	34512	242.174	-6.031	5.777e-10	-5.154	3.384e-08	rs3858953	A	G	-6.14277	8.10928e-10
245	15	82928422	83444005	34581	515.583	5.92	2.712e-09	5.215	5.81e-08	rs7163848	T	C	6.12594	9.01509e-10
246	15	87910115	88029813	34687	119.698	4.994	4.615e-07	4.916	3.361e-07	rs2348372	T	C	5.47	4.50045e-08
247	15	88396186	88451765	34731	55.579	-5.798	1.146e-09	-4.25	6.418e-06	rs11634388	C	G	-5.48646	4.10061e-08
248	16	1004554	1035548	34736	30.994	-4.823	1.171e-06	-5.263	1.414e-07	rs3751667	T	C	-5.58424	2.34724e-08
249	16	5787492	5837327	34864	49.835	5.568	2.574e-08	4.505	6.627e-06	rs11076962	T	C	5.52048	3.38079e-08
250	16	7210882	7265913	34924	55.031	-4.863	2.612e-07	-6.008	1.883e-09	rs9934041	T	C	-6.0521	1.42974e-09
251	16	7654082	7675142	34991	21.06	6.371	1.567e-10	5.691	9.232e-09	rs7186834	T	C	6.62472	3.47899e-11
252	16	10020591	10267237	35303	246.646	-5.505	3.41e-09	-4.228	1.459e-05	rs73510663	A	C	-5.40164	6.60347e-08
253	16	12158825	12246777	35392	87.952	-6.308	2.835e-10	-5.716	1.091e-08	rs2457192	A	C	-6.60306	4.02746e-11
254	16	13023655	13157205	35415	133.55	6.23	4.676e-10	3.646	0.000159	rs62029752	A	G	5.34258	9.16308e-08
255	16	13629662	13641264	35422	11.602	6	1.975e-09	5.555	2.783e-08	rs4781499	A	G	6.36397	1.966e-10
256	16	13901337	13915807	35434	14.47	-5.79	7.032e-09	-4.593	3.512e-06	rs9788857	A	C	-5.6738	1.39665e-08
257	16	24708364	24845362	35539	136.998	-7.122	1.063e-12	-6.108	1.008e-09	rs34172651	T	C	-7.25496	4.01767e-13
258	16	28298418	29008079	36065	709.661	10.2	1.246e-24	8.785	1.089e-18	rs8055982	A	C	10.4571	1.35917e-25
259	16	50913162	50989772	36131	76.61	5.113	9.453e-08	5.655	1.559e-08	rs12918191	A	G	5.96669	2.42117e-09
260	16	51573736	51617064	36167	43.328	-6.488	8.683e-11	-4.664	1.692e-06	rs2647995	T	C	-6.06131	1.35021e-09
261	16	53395441	53552206	36326	156.765	-7.678	3.841e-15	-6.859	6.951e-12	rs16952251	A	G	-8.02753	9.94532e-16
262	16	61456773	61645507	36450	188.734	4.259	1.071e-05	5.701	1.194e-08	rs62047280	A	G	5.5656	2.61256e-08
263	16	62037434	62194176	36526	156.742	-5.81	4.804e-09	-3.693	4.491e-05	rs9933092	A	C	-5.171	2.32842e-07
264	16	67942320	68409535	36810	467.215	5.461	3.517e-08	3.078	0.001489	rs112086775	A	C	4.61028	4.02131e-06
265	16	70700712	70756181	36852	55.469	5.27	4.467e-08	5.139	2.044e-07	rs11649476	T	C	5.74325	9.28785e-09
266	16	71579660	72025759	37041	446.099	5.96	1.783e-09	6.362	1.992e-10	rs9921412	T	C	6.81838	9.20699e-12
267	17	17645951	17967397	37239	321.446	-5.36	6.652e-08	-5.449	1.265e-08	rs11656775	A	G	-5.97302	2.32897e-09
268	17	28603685	28893678	37468	289.993	-5.422	5.895e-08	-4.994	1.065e-07	rs6505191	A	G	-5.73836	9.55974e-09
269	17	34825861	34962843	37585	136.982	6.335	2.376e-10	5.508	3.161e-08	rs2285640	A	G	6.50509	7.76445e-11
270	17	42870086	42927965	37599	57.879	-5.381	4.969e-08	-3.713	0.0002048	rs1003591	A	T	-4.96385	6.91103e-07
271	17	43460891	44865603	41903	1404.71	-5.353	1.702e-08	-6.759	3.671e-12	rs77804065	T	C	-6.70351	2.03472e-11
272	17	46024973	46093539	41931	68.566	4.963	6.928e-07	5.177	1.574e-07	rs2905855	A	G	5.6084	2.0421e-08
273	17	47060322	47145848	41967	85.526	5.427	2.26e-08	5.356	8.501e-08	rs9906944	T	C	5.95101	2.66487e-09
274	17	50343742	50941808	42264	598.066	-6.206	5.306e-10	-4.236	2.261e-05	rs12450712	T	G	-5.69117	1.2617e-08
275	17	56420163	57229716	42574	809.553	-7.347	1.722e-13	-7.21	5.204e-13	rs74370218	T	C	-8.03331	9.48788e-16
276	17	79048382	79090262	42601	41.88	5.055	4.305e-07	4.998	5.792e-07	rs4969374	A	G	5.55161	2.83049e-08
277	18	12945310	13164588	42719	219.278	4.46	6.11e-06	5.468	1.32e-08	rs547084	C	G	5.5361	3.09288e-08
278	18	42728617	42787046	42777	58.429	5.038	4.693e-07	5.035	1.836e-07	rs8089071	A	C	5.56207	2.66594e-08
279	18	50052084	50052084	42778	0	6.4	1.554e-10	3.937	8.261e-05	rs71367283	A	C	5.81267	6.1486e-09
280	18	50358109	51061399	43853	703.29	-8.31	9.561e-17	-7.141	5.652e-13	rs6508220	A	G	-8.49272	2.0186e-17
281	19	4474725	4474725	43854	0	5.57	2.546e-08	4.957	7.17e-07	rs76608582	A	C	5.83433	5.40086e-09
282	19	12530177	12623027	43858	92.85	6.007	1.888e-09	5.519	3.419e-08	rs17002025	A	G	6.36981	1.89267e-10
283	19	13089890	13114434	43872	24.544	5.863	2.712e-09	5.378	7.534e-08	rs10413329	A	G	6.19191	5.94379e-10
284	19	18209184	18444809	43955	235.625	-4.619	5.93e-10	-6.516	7.229e-11	rs1363119	A	G	-6.23033	4.65464e-10
285	19	30729741	30768844	43971	39.103	4.849	1.243e-06	5.124	2.996e-07	rs4805531	A	G	5.51736	3.44129e-08
286	19	31825913	31958905	44224	132.992	6.475	1.054e-11	6.068	1.292e-09	rs1895471	A	G	6.90766	4.92708e-12
287	19	39557592	39629312	44228	71.72	5.531	3.19e-08	4.131	1.499e-05	rs144026674	T	C	5.26791	1.37989e-07
288	19	47543998	47560230	44256	16.232	5.557	2.751e-08	5.376	7.627e-08	rs889169	A	G	6.03389	1.60063e-09
289	19	58915193	59091717	44334	176.524	6.192	5.955e-10	4.89	3.66e-07	rs73068339	C	G	6.12728	8.93934e-10
290	20	14696433	14841737	44424	145.304	4.734	1.973e-06	6.333	9.922e-11	rs6074798	A	G	6.18465	6.22395e-10
291	20	22195065	22305823	44501	110.758	-4.795	3.924e-07	-5.138	2.261e-07	rs1415802	T	G	-5.50011	3.7955e-08
292	20	34175783	34613567	44970	437.784	-5.463	1.617e-08	-5.576	2.174e-08	rs2425161	A	G	-6.10085	1.05504e-09
293	20	44537697	44604163	44990	66.466	-3.49	0.0003044	-5.657	1.541e-08	rs3092073	A	G	-5.13001	2.89723e-07
294	20	47351914	47939663	45649	587.749	8.344	3.284e-17	8.071	1.459e-17	rs6019547	A	G	9.05442	1.37298e-19
295	20	58177615	58246047	45707	68.432	-5.314	1.072e-07	-5.571	2.526e-08	rs117431198	T	C	-6.02184	1.72447e-09
296	20	59777491	59815020	45709	37.529	1.611	2.742e-05	5.313	1.076e-07	rs4812279	A	C	5.35467	8.57115e-08
297^	21	18990149	19036144	45737	45.995	5.389	7.095e-08	5.166	2.387e-07	rs1389994	T	C	5.82147	5.83306e-09
298	21	39198887	39198887	45738	0	-5.445	5.187e-08	-4.247	2.169e-05	rs2154556	T	C	-5.30525	1.12516e-07
299	21	40512918	40719027	46009	206.109	6.754	6.537e-12	4.558	1.826e-06	rs1541102	T	C	6.17525	6.60609e-10
300	22	31273284	31435945	46130	162.661	5.451	4.998e-08	4.765	9.296e-07	rs5753383	A	G	5.61982	1.91151e-08
301	22	34265796	34266265	46133	0.469	-2.8	0.005113	-5.071	3.726e-07	rs7290399	A	G	-4.43766	9.09409e-06
302	22	38102346	38208260	46260	105.914	5.441	3.582e-08	4.652	2.662e-06	rs4821704	T	C	5.5504	2.8502e-08
303	22	39764824	40016767	46461	251.943	7.321	2.459e-13	5.485	2.582e-08	rs5750830	A	C	7.00297	2.50599e-12
304	22	41435460	42796743	46852	1361.28	6.089	1.204e-12	6.606	2.045e-11	rs5751191	T	C	7.03315	2.01926e-12
