## Supplementary Table 3 for "Identifying Nootropic Drug Targets via Large-Scale Cognitive GWAS and Transcriptomics"

### Sheet: Table S3
Supplementary Table 3
Winner's Curse Adjustment via FDR Inverse Quantile Transformation
Note: ZFIQT : FIQT adjusted scores. These are Z-scores downweighted by the FIQT algorithm. We indicate Z scores from GWASs of either Davies or Savage
Zpredicted-Davies^ : These are the adjusted Z scores, assuming no winner's curse in Davies
Zpredicted-Savage^ : These are the adjusted Z scores, assuming no winner's curse in Savage
		Savage					Davies
SNP	Loci	ZGWAS-Savage	ZFIQT-Savage	Zpredicted-Davies^	Ppredicted-Davies^		ZGWAS-Davies	ZFIQT-Davies	Zpredicted-Savage^	Ppredicted-Savage^		Observed MTAG.P
rs76440167	1	4.899	4.86122	5.44456	5.19322e-08		6.081	5.78476	6.94171	3.87382e-12		9.59322e-10
rs10917152	2	5.98	5.80438	6.50091	7.98364e-11		4.879	4.80835	5.77002	7.92602e-09		2.5572e-09
rs7546297	3	-7.091	-6.79356	-7.60879	2.76668e-14		-7.861	-7.40748	-8.88898	6.16733e-19		1.17026e-16
rs12035012	4	-8.149	-7.76809	-8.70026	3.31129e-18		-8.464	-7.97125	-9.56549	1.11666e-21		4.0507e-20
rs2819336	5	5.705	5.5702	6.23862	4.41439e-10		6.493	6.15611	7.38733	1.49809e-13		1.29371e-11
rs76901998	6	4.069	4.05638	4.54315	5.54199e-06		5.459	5.27392	6.3287	2.47238e-10		1.12324e-07
rs1831539	7	-6.228	-6.00269	-6.72301	1.78009e-11		-5.255	-5.11444	-6.13732	8.39242e-10		3.01038e-10
rs2420551	8	-6.583	-6.31235	-7.06984	1.55115e-12		-5.462	-5.27392	-6.3287	2.47238e-10		3.99923e-11
rs3101338	9	9.275	8.87895	9.94442	2.66716e-23		7.246	6.82652	8.19183	2.57286e-16		1.33807e-19
rs41293013	10	-6.348	-6.10622	-6.83897	7.97669e-12		-5.141	-5.02843	-6.03412	1.59833e-09		2.46858e-10
rs35305395	11	7.805	7.44025	8.33309	7.87625e-17		6.49	6.15611	7.38733	1.49809e-13		4.91135e-15
rs516902	12	-5.314	-5.2497	-5.87966	4.11101e-09		-6.086	-5.78661	-6.94393	3.81345e-12		2.57382e-10
rs190925241	13	6.113	5.91022	6.61945	3.60548e-11		5.128	5.0208	6.02495	1.69157e-09		4.939e-10
rs12026245	14	-6.543	-6.28245	-7.03634	1.97348e-12		-4.327	-4.28985	-5.14782	2.63538e-07		3.11892e-09
rs1144593	15	-6.398	-6.14802	-6.88579	5.74693e-12		-6.266	-5.95001	-7.14001	9.33238e-13		2.75627e-12
rs112780312	16	-5.899	-5.73938	-6.42811	1.29202e-10		-5.236	-5.09888	-6.11865	9.43702e-10		9.28e-10
rs17657363	17	-5.17	-5.11597	-5.72989	1.00495e-08		-4.08	-4.05493	-4.86591	1.13929e-06		4.02515e-07
rs7555067	18	5.415	5.33868	5.97932	2.24073e-09		4.981	4.89936	5.87923	4.12178e-09		1.02435e-08
rs78382112	19	5.42	5.34283	5.98397	2.17761e-09		5.826	5.56544	6.67853	2.41356e-11		4.73993e-10
rs3856126	20	-4.848	-4.81534	-5.39318	6.92203e-08		-5.384	-5.21168	-6.25402	4.00028e-10		1.41105e-08
rs2678210	21	6.167	5.95226	6.66653	2.61928e-11		5.316	5.16344	6.19613	5.78693e-10		2.91525e-10
rs11117646	22	-5.467	-5.37431	-6.01923	1.75251e-09		-5.179	-5.05588	-6.06705	1.30279e-09		4.35006e-09
rs35991969	23	-5.158	-5.10551	-5.71817	1.07679e-08		-4.976	-4.89721	-5.87665	4.18651e-09		2.29223e-08
rs12470949	24	-5.683	-5.55508	-6.22169	4.91827e-10		-5.177	-5.05588	-6.06705	1.30279e-09		2.21447e-09
rs72790254	25	5.246	5.18691	5.80934	6.27205e-09		4.731	4.66955	5.60346	2.10115e-08		4.11242e-08
rs7575965	26	-6.023	-5.83778	-6.53831	6.22158e-11		-4.782	-4.71752	-5.66102	1.50478e-08		2.02857e-09
rs2955280	27	-5.455	-5.36896	-6.01324	1.81852e-09		-4.031	-4.00823	-4.80988	1.51021e-06		2.11786e-07
rs62131236	28	-5.459	-5.37206	-6.01671	1.77997e-09		-5.508	-5.30515	-6.36617	1.93801e-10		1.38727e-09
rs7557525	29	5.489	5.39265	6.03977	1.54332e-09		3.174	3.16918	3.80302	0.000142943		2.60442e-06
rs12713315	30	-1.075	-1.06874	-1.19698	0.231313		-5.341	-5.18631	-6.22357	4.85976e-10		0.000214113
rs984363	31	-4.62	-4.59763	-5.14935	2.6139e-07		-5.023	-4.92993	-5.91592	3.30032e-09		9.35189e-08
rs17049085	32	5.424	5.34505	5.98645	2.14466e-09		5.462	5.27392	6.3287	2.47238e-10		1.80624e-09
rs2192899	33	-4.615	-4.59413	-5.14543	2.66908e-07		-5.318	-5.16408	-6.1969	5.75861e-10		3.52601e-08
rs10190473	34	4.569	4.55098	5.0971	3.44902e-07		5.303	5.15426	6.18511	6.2058e-10		4.27336e-08
rs10189857	35	6.908	6.61785	7.41199	1.24414e-13		6.09	5.78734	6.94481	3.78978e-12		8.64308e-13
rs2576835	36	-6.055	-5.86492	-6.56872	5.07511e-11		-3.631	-3.61792	-4.34151	1.4151e-05		1.49409e-07
rs62641636	37	-4.879	-4.84186	-5.42289	5.8644e-08		-5.347	-5.18961	-6.22753	4.73842e-10		1.45081e-08
rs4852252	38	-7.566	-7.23427	-8.10239	5.38916e-16		-5.778	-5.52954	-6.63545	3.23525e-11		2.79889e-13
rs11898362	39	-5.978	-5.80391	-6.50038	8.01156e-11		-5.577	-5.35818	-6.42981	1.2776e-10		2.01815e-10
rs2060396	40	-5.123	-5.07263	-5.68135	1.33635e-08		-4.987	-4.90248	-5.88298	4.02941e-09		2.42792e-08
rs11678106	41	5.86	5.70648	6.39126	1.64529e-10		5.228	5.09453	6.11344	9.75084e-10		1.07979e-09
rs2309812	42	8.027	7.65737	8.57625	9.80142e-18		7.208	6.81253	8.17504	2.95766e-16		5.01601e-17
rs12151558	43	-0.234	-0.234	-0.26208	0.79326		-5.363	-5.20021	-6.24025	4.36861e-10		1.0662e-08
rs77177899	44	-4.279	-4.26461	-4.77636	1.78493e-06		-5.841	-5.57845	-6.69413	2.16952e-11		1.56815e-08
rs2558096	45	-5.636	-5.5165	-6.17848	6.47213e-10		-5.038	-4.941	-5.9292	3.04408e-09		4.23614e-09
rs35085767	46	-5.145	-5.0932	-5.70439	1.16761e-08		-4.984	-4.90142	-5.8817	4.06062e-09		2.30859e-08
rs13428598	47	6.66	6.38636	7.15272	8.50756e-13		5.909	5.64131	6.76957	1.29168e-11		4.86564e-12
rs10184990	48	5.106	5.05792	5.66487	1.47138e-08		7.232	6.82097	8.18517	2.7193e-16		5.31718e-12
rs17244395	49	5.888	5.72954	6.41708	1.38913e-10		4.845	4.77577	5.73092	9.98867e-09		3.8085e-09
rs6436555	50	6.938	6.64547	7.44293	9.84762e-14		5.301	5.15358	6.1843	6.23802e-10		2.2137e-11
rs3754970	51	7.312	7.00328	7.84368	4.37547e-15		6.017	5.73379	6.88055	5.96203e-12		2.91298e-13
rs2284871	52	7.393	7.06918	7.91748	2.42379e-15		6.997	6.61912	7.94294	1.97441e-15		2.21984e-15
rs11896887	53	5.344	5.27658	5.90977	3.42577e-09		5.689	5.45427	6.54513	5.94438e-11		1.01407e-09
rs10182272	54	5.166	5.11276	5.72629	1.02649e-08		5.149	5.03443	6.04132	1.52857e-09		1.2453e-08
rs872123	55	5.73	5.59325	6.26444	3.74158e-10		4.575	4.52438	5.42925	5.65905e-08		1.75894e-08
rs10196283	56	-5.508	-5.40788	-6.05682	1.38835e-09		-4.608	-4.55417	-5.465	4.62903e-08		2.78624e-08
rs62181012	57	6.022	5.83778	6.53831	6.22158e-11		3.65	3.63519	4.36223	1.28743e-05		1.74994e-07
rs62198803	58	5.911	5.75025	6.44028	1.19256e-10		5.163	5.04512	6.05414	1.4117e-09		1.13329e-09
rs7573001	59	-5.683	-5.55508	-6.22169	4.91827e-10		-4.751	-4.68796	-5.62556	1.84909e-08		1.11712e-08
rs9973442	60	-5.694	-5.56267	-6.23019	4.65857e-10		-5.23	-5.0953	-6.11436	9.69426e-10		1.85107e-09
rs35731967	61	5.97	5.79779	6.49353	8.38487e-11		4.974	4.89614	5.87537	4.2189e-09		2.23267e-09
rs4132462	62	-5.207	-5.15002	-5.76802	8.02078e-09		-4.863	-4.79307	-5.75169	8.83563e-09		2.90274e-08
rs17355973	63	-5.258	-5.19819	-5.82198	5.81558e-09		-3.042	-3.04001	-3.64802	0.000264274		6.61302e-06
rs908639	64	5.425	5.34514	5.98655	2.14337e-09		3.614	3.60176	4.32212	1.54539e-05		8.7965e-07
rs13024268	65	-5.787	-5.64517	-6.32259	2.57223e-10		-4.953	-4.87676	-5.85211	4.85374e-09		3.92132e-09
rs9813540	66	-5.058	-5.01192	-5.61335	1.98449e-08		-5.609	-5.38204	-6.45845	1.05784e-10		3.40336e-09
rs73139272	67	-6.122	-5.91569	-6.62557	3.45914e-11		-5.768	-5.52258	-6.6271	3.42355e-11		5.71837e-11
rs6550835	68	-8.471	-8.05091	-9.01702	1.93274e-19		-6.982	-6.61618	-7.93941	2.03143e-15		2.42391e-17
rs13062354	69	-6.059	-5.86729	-6.57137	4.98551e-11		-5.243	-5.10475	-6.1257	9.02838e-10		5.23999e-10
rs2352974	70	-11.209	-10.7552	-12.0459	2.03909e-33		-9.133	-8.57249	-10.287	8.0662e-25		4.62383e-29
rs6778735	71	-6.561	-6.29246	-7.04756	1.82083e-12		-7.717	-7.2819	-8.73828	2.36683e-18		2.14421e-15
rs4485754	72	5.652	5.52935	6.19288	5.90761e-10		3.334	3.32563	3.99076	6.58624e-05		1.04753e-06
rs704444	73	-4.675	-4.64907	-5.20696	1.91965e-07		-5.381	-5.21117	-6.25341	4.01597e-10		2.35482e-08
rs11128199	74	0.895	0.890416	0.997266	0.318636		4.603	4.55001	5.46001	4.76113e-08		2.69544e-06
rs11720523	75	6.608	6.33532	7.09556	1.28827e-12		5.135	5.0257	6.03084	1.63105e-09		1.2362e-10
rs6770622	76	-6.55	-6.28397	-7.03805	1.94946e-12		-5.21	-5.08236	-6.09883	1.06847e-09		1.08945e-10
rs9824116	77	5.694	5.56267	6.23019	4.65857e-10		3.81	3.79139	4.54966	5.37315e-06		8.48843e-08
rs62266110	78	-5.684	-5.55508	-6.22169	4.91827e-10		-3.307	-3.30141	-3.96169	7.44198e-05		1.01192e-06
rs3860537	79	5.542	5.43724	6.08971	1.13114e-09		3.763	3.74507	4.49408	6.9871e-06		4.49026e-07
rs880000	80	5.32	5.25404	5.88453	3.99199e-09		4.645	4.58978	5.50774	3.63468e-08		4.27293e-08
rs6784183	81	-4.632	-4.60816	-5.16114	2.45453e-07		-5.678	-5.44728	-6.53673	6.28771e-11		1.00309e-08
rs9853960	82	-6.001	-5.82011	-6.51852	7.10021e-11		-4.069	-4.04472	-4.85367	1.21198e-06		4.16651e-08
rs11921899	83	-5.827	-5.67679	-6.35801	2.04388e-10		-4.558	-4.50985	-5.41182	6.2388e-08		1.27041e-08
rs1426040	84	5.799	5.65248	6.33077	2.43934e-10		5.042	4.94401	5.93282	2.97781e-09		2.64614e-09
rs10804681	85	5.545	5.43923	6.09194	1.11549e-09		4.891	4.81863	5.78236	7.36592e-09		9.60568e-09
rs73189617	86	-3.75	-3.73903	-4.18771	2.81784e-05		-5.544	-5.33293	-6.39952	1.55866e-10		1.77449e-07
rs12646225	87	5.961	5.79162	6.48662	8.77845e-11		5.401	5.22551	6.27061	3.59627e-10		3.54163e-10
rs2295499	88	-5.956	-5.78903	-6.48372	8.94898e-11		-5.434	-5.25635	-6.30762	2.83367e-10		3.54672e-10
rs6826788	89	5.727	5.59145	6.26242	3.79047e-10		5.158	5.04118	6.04941	1.45375e-09		2.0526e-09
rs673248	90	-5.404	-5.32844	-5.96785	2.40396e-09		-4.267	-4.23198	-5.07837	3.80684e-07		1.23682e-07
rs16895888	91	-7.207	-6.90237	-7.73066	1.06994e-14		-4.997	-4.90964	-5.89156	3.82559e-09		2.70325e-11
rs34811474	92	8.068	7.69203	8.61507	6.98997e-18		5.58	5.35823	6.42987	1.27713e-10		8.61126e-14
rs28537413	93	-5.388	-5.31404	-5.95172	2.65333e-09		-3.371	-3.36177	-4.03413	5.48051e-05		2.53333e-06
rs6819372	94	-7.255	-6.94818	-7.78197	7.14054e-15		-5.678	-5.44728	-6.53673	6.28771e-11		1.36087e-12
rs114640136	95	5.347	5.27787	5.91121	3.39603e-09		4.71	4.64921	5.57905	2.41836e-08		3.49648e-08
rs11539663	96	4.863	4.82889	5.40835	6.3607e-08		5.383	5.21168	6.25402	4.00028e-10		1.34818e-08
rs1972860	97	-5.991	-5.81248	-6.50998	7.51619e-11		-3.954	-3.9317	-4.71804	2.38125e-06		6.106e-08
rs4373162	98	-5.629	-5.51164	-6.17304	6.69889e-10		-3.584	-3.57257	-4.28709	1.81029e-05		5.57251e-07
rs13107325	99	-9.494	-9.09276	-10.1839	2.34015e-24		-8.332	-7.85407	-9.42489	4.30565e-21		1.01057e-22
rs55838312	100	9.863	9.44188	10.5749	3.89574e-26		8.537	8.02123	9.62548	6.2417e-22		5.11087e-24
rs6840804	101	-5.592	-5.4785	-6.13592	8.46697e-10		-4.99	-4.90453	-5.88544	3.96995e-09		5.76526e-09
rs10028410	102	7.185	6.88356	7.70959	1.26223e-14		6.146	5.83534	7.00241	2.51597e-12		2.46153e-13
rs16999615	103	-4.585	-4.56628	-5.11424	3.15009e-07		-5.505	-5.30389	-6.36467	1.95713e-10		1.97536e-08
rs112684838	104	-4.979	-4.93866	-5.53129	3.17876e-08		-4.986	-4.90246	-5.88296	4.03004e-09		3.6784e-08
rs17826816	105	5.642	5.52147	6.18405	6.24783e-10		3.393	3.38289	4.05947	4.91843e-05		8.90408e-07
rs1840847	106	5.669	5.54198	6.20702	5.39999e-10		4.513	4.46704	5.36045	8.30158e-08		2.33289e-08
rs75973558	107	5.741	5.60067	6.27275	3.54723e-10		4.143	4.11487	4.93785	7.89897e-07		6.92666e-08
rs13157057	108	5.609	5.4935	6.15272	7.61631e-10		4.261	4.2268	5.07215	3.93338e-07		6.83943e-08
rs36004779	109	5.528	5.42615	6.07729	1.22232e-09		5.474	5.27904	6.33485	2.37571e-10		1.25648e-09
rs1812587	110	-6.267	-6.03865	-6.76329	1.34893e-11		-4.819	-4.75035	-5.70043	1.19509e-08		1.44326e-09
rs80170948	111	6.151	5.93976	6.65253	2.88106e-11		6.102	5.7964	6.95568	3.5086e-12		1.34502e-11
rs7733127	112	-5.371	-5.29951	-5.93545	2.93042e-09		-5.059	-4.95812	-5.94974	2.6857e-09		8.96349e-09
rs12519613	113	-4.741	-4.71311	-5.27868	1.30115e-07		-5.374	-5.20854	-6.25025	4.09797e-10		2.01607e-08
rs639725	114	7.593	7.25118	8.12132	4.61129e-16		7.009	6.62491	7.94989	1.86681e-15		8.83432e-16
rs157311	115	-6.35	-6.10622	-6.83897	7.97669e-12		-4.976	-4.89721	-5.87665	4.18651e-09		2.56508e-10
rs55971857	116	6.333	6.1002	6.83223	8.36052e-12		5.188	5.06352	6.07622	1.23048e-09		2.73282e-10
rs354670	117	-5.448	-5.36377	-6.00742	1.88497e-09		-4.565	-4.51516	-5.41819	6.02052e-08		3.92183e-08
rs74944275	118	5.26	5.19937	5.82329	5.76996e-09		5.447	5.26814	6.32177	2.58587e-10		3.22343e-09
rs10477894	119	-5.574	-5.46446	-6.1202	9.34588e-10		-4.585	-4.53359	-5.44031	5.31868e-08		2.53847e-08
rs10069890	120	4.971	4.93217	5.52403	3.3131e-08		4.306	4.26955	5.12345	2.99988e-07		3.56449e-07
rs1145123	121	7.417	7.0892	7.9399	2.02337e-15		4.341	4.30309	5.16371	2.421e-07		2.34553e-10
rs1991228	122	-5.585	-5.47348	-6.1303	8.77123e-10		-4.211	-4.18159	-5.01791	5.22365e-07		4.2995e-08
rs4463213	123	6.978	6.68345	7.48546	7.12971e-14		6.146	5.83534	7.00241	2.51597e-12		5.2398e-13
rs31768	124	5.952	5.78793	6.48248	9.02294e-11		5.544	5.33293	6.39952	1.55866e-10		2.48601e-10
rs72822056	125	4.975	4.93541	5.52766	3.24524e-08		4.977	4.89721	5.87665	4.18651e-09		3.88832e-08
rs6860963	126	5.829	5.67747	6.35876	2.03384e-10		4.422	4.38044	5.25653	1.46802e-07		1.98273e-08
rs13184816	127	-5.737	-5.59787	-6.26961	3.61955e-10		-2.456	-2.456	-2.9472	0.00320666		3.4038e-06
rs2731662	128	6.345	6.10554	6.83821	8.01886e-12		4.935	4.86041	5.83249	5.4606e-09		5.73599e-10
rs9503599	129	-6.144	-5.93451	-6.64665	2.99843e-11		-5.13	-5.02172	-6.02607	1.67998e-09		6.56391e-10
rs566237	130	-6.376	-6.12776	-6.86309	6.73885e-12		-5.053	-4.95308	-5.9437	2.78667e-09		3.70858e-10
rs9382509	131	-5.479	-5.38451	-6.03065	1.63304e-09		-3.311	-3.30448	-3.96537	7.3282e-05		1.89581e-06
rs179994	132	4.666	4.64079	5.19768	2.01786e-07		5.807	5.55337	6.66404	2.66399e-11		5.75049e-09
rs72829857	133	-5.142	-5.09099	-5.70191	1.1847e-08		-5.003	-4.91371	-5.89645	3.71414e-09		2.20036e-08
rs4716325	134	4.624	4.60089	5.15299	2.56359e-07		5.396	5.22194	6.26633	3.69652e-10		2.59573e-08
rs6456379	135	5.876	5.72008	6.40649	1.48911e-10		5.601	5.37585	6.45102	1.11098e-10		2.51836e-10
rs6903716	136	5.969	5.79779	6.49353	8.38487e-11		4.621	4.56641	5.4797	4.26053e-08		6.51896e-09
rs10806984	137	4.793	4.76463	5.33639	9.48176e-08		5.902	5.63675	6.7641	1.34141e-11		2.46932e-09
rs35433030	138	5.463	5.37321	6.01799	1.76591e-09		8.015	7.55511	9.06613	1.23323e-19		5.23756e-14
rs78652437	139	4.611	4.59088	5.14178	2.72147e-07		5.213	5.08419	6.10103	1.05386e-09		5.00842e-08
rs1280049	140	5.494	5.3957	6.04319	1.51098e-09		3.066	3.06303	3.67564	0.000237254		3.39136e-06
rs9451649	141	3.244	3.23446	3.6226	0.000291661		5.425	5.24867	6.2984	3.00727e-10		1.02584e-06
rs1487441	142	11.498	10.9936	12.3128	7.73091e-35		10.978	10.4489	12.5387	4.58551e-36		2.80967e-35
rs3823036	143	-6.481	-6.2263	-6.97346	3.09246e-12		-5.1	-4.99445	-5.99334	2.05569e-09		2.1979e-10
rs9384679	144	-9.601	-9.18775	-10.2903	7.79486e-25		-7.8	-7.35692	-8.82831	1.06271e-18		1.21871e-21
rs9388487	145	5.218	5.1603	5.77953	7.49094e-09		5.219	5.08784	6.10541	1.02539e-09		8.69174e-09
rs287883	146	-6.119	-5.91451	-6.62425	3.49007e-11		-4.699	-4.63899	-5.56679	2.59482e-08		3.655e-09
rs4725065	147	-6.042	-5.85326	-6.55566	5.53976e-11		-3.917	-3.89712	-4.67655	2.91747e-06		5.91655e-08
rs2883598	148	4.687	4.66036	5.2196	1.79308e-07		5.192	5.06639	6.07967	1.20429e-09		4.306e-08
rs6979354	149	0.848	0.845653	0.947131	0.343572		5.944	5.66938	6.80325	1.02283e-11		1.44434e-09
rs10950995	150	-5.643	-5.52147	-6.18405	6.24783e-10		-4.546	-4.49948	-5.39938	6.68728e-08		2.42907e-08
rs1580019	151	5.652	5.52935	6.19288	5.90761e-10		5.531	5.32332	6.38798	1.68089e-10		6.71853e-10
rs112489173	152	-3.214	-3.20536	-3.59	0.000330673		-5.533	-5.32347	-6.38816	1.67892e-10		7.07032e-07
rs7789925	153	-4.533	-4.5156	-5.05748	4.24838e-07		-5.283	-5.13917	-6.167	6.95968e-10		4.98953e-08
rs799444	154	6.674	6.39778	7.16551	7.74951e-13		5.283	5.13917	6.167	6.95968e-10		5.47185e-11
rs13223152	155	6.338	6.10069	6.83277	8.32908e-12		4.679	4.61966	5.54359	2.96329e-08		1.73191e-09
rs56150095	156	-7.997	-7.63378	-8.54983	1.23272e-17		-5.82	-5.5618	-6.67416	2.48657e-11		4.56628e-14
rs12535854	157	-6.172	-5.95537	-6.67002	2.55777e-11		-5.009	-4.91878	-5.90254	3.57945e-09		9.54817e-10
rs61544985	158	-6.721	-6.44025	-7.21308	5.46991e-13		-6.685	-6.33196	-7.59835	2.99937e-14		1.31687e-13
rs1043595	159	6.071	5.87789	6.58324	4.60302e-11		4.446	4.40291	5.28349	1.26743e-07		9.35256e-09
rs12707116	160	-7.66	-7.30899	-8.18607	2.69901e-16		-6.634	-6.28349	-7.54018	4.69316e-14		3.87385e-15
rs10949662	161	-5.072	-5.02442	-5.62736	1.82993e-08		-5.366	-5.20181	-6.24217	4.31544e-10		7.86438e-09
rs13253386	162	-7.326	-7.00885	-7.84991	4.1633e-15		-6.462	-6.13234	-7.35881	1.85562e-13		3.43179e-14
rs1473634	163	-6.073	-5.87817	-6.58355	4.59357e-11		-5.784	-5.5319	-6.63827	3.17377e-11		6.25518e-11
rs2725377	164	5.112	5.06316	5.67074	1.42182e-08		5.732	5.48746	6.58496	4.55015e-11		1.77227e-09
rs28542151	165	-4.03	-4.0189	-4.50117	6.75797e-06		-5.585	-5.36133	-6.4336	1.24617e-10		7.74574e-08
rs13276212	166	5.471	5.37738	6.02266	1.7157e-09		2.908	2.90697	3.48836	0.000485987		6.35857e-06
rs13259607	167	5.327	5.26025	5.89148	3.82743e-09		4.413	4.37223	5.24667	1.5487e-07		9.0783e-08
rs113714691	168	-4.531	-4.51435	-5.05608	4.27971e-07		-6.062	-5.77151	-6.92581	4.33481e-12		3.53267e-09
rs990747	169	7.604	7.25667	8.12747	4.38349e-16		5.287	5.14057	6.16868	6.88604e-10		2.07554e-12
rs2111490	170	5.627	5.51074	6.17202	6.74215e-10		4.425	4.3826	5.25911	1.44751e-07		3.77376e-08
rs7814022	171	5.173	5.11817	5.73236	9.90452e-09		5.449	5.26857	6.32229	2.57721e-10		4.18891e-09
rs1078141	172	-6.075	-5.87842	-6.58383	4.5848e-11		-5.011	-4.91979	-5.90375	3.55332e-09		1.34625e-09
rs13262595	173	-6.125	-5.91684	-6.62686	3.42904e-11		-7.309	-6.8834	-8.26008	1.45577e-16		8.50594e-14
rs2721173	174	-5.938	-5.77503	-6.46804	9.92853e-11		-5.998	-5.71997	-6.86397	6.6973e-12		4.26059e-11
rs11793831	175	9.925	9.48332	10.6213	2.37186e-26		7.011	6.62491	7.94989	1.86681e-15		2.98614e-20
rs702223	176	-6.873	-6.58845	-7.37906	1.59408e-13		-6.059	-5.77151	-6.92581	4.33481e-12		1.12874e-12
rs7873907	177	5.023	4.98062	5.5783	2.42883e-08		5.927	5.65732	6.78879	1.13081e-11		1.13916e-09
rs28496034	178	-5.493	-5.3957	-6.04319	1.51098e-09		-4.553	-4.50568	-5.40681	6.41571e-08		3.75447e-08
rs16910870	179	-5.465	-5.37327	-6.01806	1.76515e-09		-3.952	-3.93056	-4.71667	2.39737e-06		1.61859e-07
rs1003346	180	5.28	5.21703	5.84307	5.12462e-09		4.108	4.08223	4.89868	9.64836e-07		2.68618e-07
rs513003	181	-3.179	-3.17224	-3.55291	0.000380994		-5.06	-4.95812	-5.94974	2.6857e-09		2.73463e-06
rs913264	182	6.519	6.26031	7.01154	2.35704e-12		5.024	4.92993	5.91592	3.30032e-09		2.43616e-10
rs2987390	183	-5.701	-5.56736	-6.23544	4.50509e-10		-3.332	-3.32457	-3.98949	6.62168e-05		8.77546e-07
rs79140116	184	-4.867	-4.83135	-5.41111	6.26339e-08		-5.084	-4.97924	-5.97509	2.29966e-09		4.20844e-08
rs7069887	185	5.781	5.64032	6.31716	2.66412e-10		3.559	3.54841	4.25809	2.06182e-05		4.45138e-07
rs10733789	186	-6.305	-6.07577	-6.80486	1.01147e-11		-4.653	-4.59517	-5.51421	3.50359e-08		1.99588e-09
rs10996426	187	-5.034	-4.99012	-5.58894	2.28466e-08		-5.148	-5.03443	-6.04132	1.52857e-09		1.83036e-08
rs1891273	188	5.532	5.42816	6.07953	1.20532e-09		4.794	4.72875	5.67449	1.39098e-08		1.52385e-08
rs1408579	189	5.84	5.68736	6.36985	1.89219e-10		6.535	6.18931	7.42717	1.10946e-13		6.89236e-12
rs3740422	190	-8.278	-7.8839	-8.82996	1.0471e-18		-7.388	-6.95661	-8.34793	6.94681e-17		6.65616e-18
rs11192193	191	-5.309	-5.2455	-5.87496	4.22941e-09		-4.797	-4.73086	-5.67703	1.37052e-08		2.64308e-08
rs35608616	192	-6.159	-5.94602	-6.65954	2.7469e-11		-5.343	-5.18693	-6.22432	4.83645e-10		2.76435e-10
rs7921305	193	5.633	5.51459	6.17634	6.56064e-10		4.386	4.34587	5.21504	1.83779e-07		3.98521e-08
rs35891966	194	-4.59	-4.57055	-5.11901	3.07138e-07		-5.699	-5.46013	-6.55215	5.67127e-11		1.45191e-08
rs4636654	195	4.146	4.1328	4.62873	3.67909e-06		5.266	5.12306	6.14768	7.86264e-10		1.53189e-07
rs3817334	196	-5.436	-5.35443	-5.99696	2.0105e-09		-5.869	-5.605	-6.726	1.74391e-11		3.91652e-10
rs10896632	197	-5.179	-5.12257	-5.73728	9.62119e-09		-3.754	-3.73692	-4.4843	7.31538e-06		1.06238e-06
rs7941785	198	5.46	5.37211	6.01677	1.77937e-09		5.011	4.91979	5.90375	3.55332e-09		8.08468e-09
rs1225124	199	4.643	4.61844	5.17266	2.30788e-07		5.223	5.09068	6.10881	1.00376e-09		4.38843e-08
rs2373353	200	-5.655	-5.53006	-6.19367	5.87792e-10		-3.908	-3.88895	-4.66673	3.06024e-06		2.12795e-07
rs4753022	201	4.822	4.79073	5.36561	8.06742e-08		5.06	4.95812	5.94974	2.6857e-09		4.58625e-08
rs2508713	202	5.819	5.66996	6.35035	2.14823e-10		5.027	4.93191	5.9183	3.25295e-09		2.48773e-09
rs622178	203	5.276	5.21384	5.8395	5.23569e-09		4.034	4.01039	4.81247	1.49076e-06		3.45705e-07
rs11214475	204	5.344	5.27658	5.90977	3.42577e-09		4.345	4.30626	5.16751	2.37232e-07		1.0625e-07
rs17128423	205	-5.581	-5.4705	-6.12697	8.9571e-10		-4.651	-4.59495	-5.51394	3.50879e-08		1.93322e-08
rs12291823	206	-5.173	-5.11817	-5.73236	9.90452e-09		-4.817	-4.75019	-5.70023	1.19646e-08		3.83422e-08
rs7978070	207	4.063	4.05118	4.53732	5.69739e-06		5.174	5.054	6.0648	1.32118e-09		2.64413e-07
rs11056455	208	5.378	5.30571	5.94239	2.80897e-09		6.045	5.76	6.912	4.77855e-12		2.35046e-10
rs10875914	209	-7.585	-7.24858	-8.11841	4.72314e-16		-6.443	-6.11977	-7.34373	2.07723e-13		1.28929e-14
rs147636015	210	3.488	3.47813	3.89551	9.79925e-05		5.479	5.28243	6.33891	2.31389e-10		4.65823e-07
rs1702877	211	5.069	5.02221	5.62487	1.85646e-08		6.459	6.13234	7.35881	1.85562e-13		1.33522e-10
rs1962047	212	-6.823	-6.5398	-7.32458	2.39652e-13		-4.356	-4.31648	-5.17978	2.2215e-07		1.31593e-09
rs61754230	213	-4.384	-4.36916	-4.89346	9.90789e-07		-5.462	-5.27392	-6.3287	2.47238e-10		5.85995e-08
rs6539284	214	-6.89	-6.60267	-7.39499	1.41424e-13		-7.469	-7.03124	-8.43748	3.24239e-17		1.83985e-15
rs7312919	215	6.225	6.00176	6.72197	1.79283e-11		4.484	4.44038	5.32846	9.90486e-08		4.48949e-09
rs4275659	216	5.881	5.72379	6.41064	1.4491e-10		4.737	4.67471	5.60965	2.02736e-08		6.36068e-09
rs4294650	217	4.875	4.83862	5.41926	5.98472e-08		5.816	5.56021	6.67225	2.51912e-11		2.94902e-09
rs9591287	218	1.246	1.23831	1.38691	0.16547		-4.908	-4.83493	-5.80191	6.55633e-09		4.78746e-08
rs9597121	219	5.231	5.17259	5.7933	6.90157e-09		4.285	4.24925	5.0991	3.41276e-07		1.31708e-07
rs9597253	220	5.024	4.98084	5.57854	2.42549e-08		6.989	6.61726	7.94071	2.01031e-15		1.74039e-11
rs7332943	221	5.788	5.64517	6.32259	2.57223e-10		5.312	5.16212	6.19455	5.84528e-10		7.88482e-10
rs9541479	222	-4.429	-4.41354	-4.94316	7.68665e-07		-5.234	-5.09812	-6.11774	9.49101e-10		7.76738e-08
rs9520384	223	-3.19	-3.18228	-3.56416	0.000365025		-5.192	-5.06639	-6.07967	1.20429e-09		2.36377e-06
rs9516855	224	5.483	5.38757	6.03407	1.59877e-09		4.232	4.20102	5.04123	4.62552e-07		1.02219e-07
rs2252003	225	-8.214	-7.82684	-8.76606	1.85028e-18		-6.708	-6.35078	-7.62094	2.51837e-14		2.41465e-16
rs4981625	226	-6.094	-5.89249	-6.59958	4.12311e-11		-4.511	-4.46589	-5.35907	8.36506e-08		6.58843e-09
rs7149600	227	6.546	6.28272	7.03664	1.96924e-12		4.946	4.87061	5.84474	5.07371e-09		3.297e-10
rs3783300	228	-5.954	-5.78849	-6.4831	8.98546e-11		-6.166	-5.84879	-7.01855	2.24185e-12		2.06262e-11
rs2239647	229	-7.424	-7.09129	-7.94225	1.98551e-15		-6.885	-6.52008	-7.8241	5.11315e-15		3.32948e-15
rs11622558	230	-6.2	-5.98016	-6.69778	2.11612e-11		-5.932	-5.65971	-6.79165	1.10856e-11		2.27396e-11
rs35760956	231	7.012	6.71509	7.5209	5.43994e-14		5.051	4.95211	5.94254	2.80644e-09		5.21501e-11
rs17256010	232	-4.804	-4.77416	-5.34706	8.93946e-08		-5.361	-5.20007	-6.24009	4.3732e-10		1.76433e-08
rs17106817	233	5.591	5.4785	6.13592	8.46697e-10		4.817	4.75019	5.70023	1.19646e-08		1.11255e-08
rs1007934	234	5.73	5.59325	6.26444	3.74158e-10		4.14	4.11271	4.93525	8.00471e-07		6.70769e-08
rs55985762	235	4.819	4.78848	5.3631	8.1807e-08		5.964	5.68737	6.82485	8.80198e-12		1.9454e-09
rs10145335	236	-5.987	-5.80998	-6.50718	7.65751e-11		-6.279	-5.95973	-7.15167	8.57268e-13		1.16169e-11
rs2071407	237	-7.686	-7.32278	-8.20151	2.37385e-16		-5.246	-5.10652	-6.12782	8.90885e-10		1.95557e-12
rs2289328	238	-5.667	-5.54113	-6.20607	5.43271e-10		-5.454	-5.27043	-6.32451	2.54034e-10		8.50239e-10
rs12441495	239	-5.598	-5.48341	-6.14142	8.17884e-10		-5.777	-5.52954	-6.63545	3.23525e-11		3.19779e-10
rs55881236	240	-5.515	-5.41396	-6.06364	1.33076e-09		-4.145	-4.11603	-4.93923	7.8431e-07		1.44302e-07
rs12438326	241	5.003	4.96126	5.55661	2.75065e-08		5.36	5.20007	6.24009	4.3732e-10		9.6278e-09
rs7172979	242	6.675	6.39778	7.16551	7.74951e-13		5.495	5.29537	6.35444	2.09183e-10		2.35055e-11
rs72739469	243	-6.083	-5.88485	-6.59103	4.36791e-11		-5.46	-5.27392	-6.3287	2.47238e-10		1.99589e-10
rs3858953	244	-6.031	-5.84365	-6.54489	5.95386e-11		-5.154	-5.03825	-6.04591	1.48573e-09		8.10928e-10
rs7163848	245	5.92	5.75802	6.44899	1.12601e-10		5.215	5.085	6.10199	1.04753e-09		9.01509e-10
rs2348372	246	4.994	4.95298	5.54734	2.90051e-08		4.916	4.84209	5.81051	6.22836e-09		4.50045e-08
rs11634388	247	-5.798	-5.65248	-6.33077	2.43934e-10		-4.25	-4.21658	-5.05989	4.19494e-07		4.10061e-08
rs3751667	248	-4.823	-4.79096	-5.36588	8.05576e-08		-5.263	-5.12132	-6.14558	7.96713e-10		2.34724e-08
rs11076962	249	5.568	5.46051	6.11578	9.60878e-10		4.505	4.46071	5.35285	8.65805e-08		3.38079e-08
rs9934041	250	-4.863	-4.82889	-5.40835	6.3607e-08		-6.008	-5.72743	-6.87292	6.29018e-12		1.42974e-09
rs7186834	251	6.371	6.12511	6.86012	6.8801e-12		5.691	5.45427	6.54513	5.94438e-11		3.47899e-11
rs73510663	252	-5.505	-5.40586	-6.05456	1.408e-09		-4.228	-4.19785	-5.03742	4.71847e-07		6.60347e-08
rs2457192	253	-6.308	-6.0766	-6.80579	1.00494e-11		-5.716	-5.47317	-6.5678	5.10633e-11		4.02746e-11
rs62029752	254	6.23	6.00269	6.72301	1.78009e-11		3.646	3.63207	4.35849	1.30963e-05		9.16308e-08
rs4781499	255	6	5.82011	6.51852	7.10021e-11		5.555	5.3404	6.40848	1.46975e-10		1.966e-10
rs9788857	256	-5.79	-5.64561	-6.32308	2.56394e-10		-4.593	-4.54079	-5.44895	5.06684e-08		1.39665e-08
rs34172651	257	-7.122	-6.82193	-7.64056	2.16276e-14		-6.108	-5.7991	-6.95892	3.42903e-12		4.01767e-13
rs8055982	258	10.2	9.74133	10.9103	1.02934e-27		8.785	8.24996	9.89995	4.16482e-23		1.35917e-25
rs12918191	259	5.113	5.06336	5.67096	1.41999e-08		5.655	5.42771	6.51325	7.35398e-11		2.42117e-09
rs2647995	260	-6.488	-6.23085	-6.97855	2.98238e-12		-4.664	-4.60539	-5.52647	3.26737e-08		1.35021e-09
rs16952251	261	-7.678	-7.32128	-8.19983	2.40723e-16		-6.859	-6.49858	-7.7983	6.27462e-15		9.94532e-16
rs62047280	262	4.259	4.24533	4.75478	1.98667e-06		5.701	5.46013	6.55215	5.67127e-11		2.61256e-08
rs9933092	263	-5.81	-5.66209	-6.34154	2.2748e-10		-3.693	-3.67746	-4.41295	1.01973e-05		2.32842e-07
rs112086775	264	5.461	5.37216	6.01681	1.77883e-09		3.078	3.07405	3.68886	0.00022526		4.02131e-06
rs11649476	265	5.27	5.20863	5.83366	5.42235e-09		5.139	5.02764	6.03317	1.60776e-09		9.28785e-09
rs9921412	266	5.96	5.79162	6.48662	8.77845e-11		6.362	6.03884	7.2466	4.27353e-13		9.20699e-12
rs11656775	267	-5.36	-5.28926	-5.92397	3.14261e-09		-5.449	-5.26857	-6.32229	2.57721e-10		2.32897e-09
rs6505191	268	-5.422	-5.34394	-5.98521	2.16104e-09		-4.994	-4.9076	-5.88911	3.88271e-09		9.55974e-09
rs2285640	269	6.335	6.1002	6.83223	8.36052e-12		5.508	5.30515	6.36617	1.93801e-10		7.76445e-11
rs1003591	270	-5.381	-5.30785	-5.94479	2.76813e-09		-3.713	-3.69664	-4.43597	9.16592e-06		6.91103e-07
rs77804065	271	-5.353	-5.28306	-5.91702	3.27818e-09		-6.759	-6.39895	-7.67875	1.60654e-14		2.03472e-11
rs2905855	272	4.963	4.92489	5.51588	3.47034e-08		5.177	5.05588	6.06705	1.30279e-09		2.0421e-08
rs9906944	273	5.427	5.34623	5.98778	2.12724e-09		5.356	5.19742	6.2369	4.46323e-10		2.66487e-09
rs12450712	274	-6.206	-5.98424	-6.70235	2.05094e-11		-4.236	-4.2042	-5.04503	4.53438e-07		1.2617e-08
rs74370218	275	-7.347	-7.02603	-7.86916	3.57044e-15		-7.21	-6.81253	-8.17504	2.95766e-16		9.48788e-16
rs4969374	276	5.055	5.0097	5.61086	2.01325e-08		4.998	4.90964	5.89157	3.8255e-09		2.83049e-08
rs547084	277	4.46	4.44387	4.97714	6.45313e-07		5.468	5.27461	6.32953	2.45913e-10		3.09288e-08
rs8089071	278	5.038	4.99335	5.59256	2.23749e-08		5.035	4.93901	5.92681	3.08883e-09		2.66594e-08
rs71367283	279	6.4	6.14802	6.88579	5.74693e-12		3.937	3.91635	4.69962	2.60646e-06		6.1486e-09
rs6508220	280	-8.31	-7.90661	-8.85541	8.33791e-19		-7.141	-6.74961	-8.09953	5.51731e-16		2.0186e-17
rs76608582	281	5.57	5.46147	6.11685	9.54432e-10		4.957	4.87986	5.85583	4.74638e-09		5.40086e-09
rs17002025	282	6.007	5.82401	6.52289	6.8965e-11		5.519	5.31278	6.37534	1.82555e-10		1.89267e-10
rs10413329	283	5.863	5.70815	6.39313	1.62521e-10		5.378	5.20962	6.25154	4.06416e-10		5.94379e-10
rs1363119	284	-4.619	-4.59739	-5.14908	2.61768e-07		-6.516	-6.17416	-7.40899	1.27268e-13		4.65464e-10
rs4805531	285	4.849	4.81557	5.39344	6.91207e-08		5.124	5.01782	6.02139	1.72928e-09		3.44129e-08
rs1895471	286	6.475	6.22275	6.96948	3.1812e-12		6.068	5.77446	6.92935	4.22769e-12		4.92708e-12
rs144026674	287	5.531	5.42816	6.07953	1.20532e-09		4.131	4.10451	4.92541	8.41823e-07		1.37989e-07
rs889169	288	5.557	5.45039	6.10443	1.03167e-09		5.376	5.20909	6.2509	4.08084e-10		1.60063e-09
rs73068339	289	6.192	5.97398	6.69086	2.21861e-11		4.89	4.81856	5.78228	7.36962e-09		8.93934e-10
rs6074798	290	4.734	4.70684	5.27166	1.35195e-07		6.333	6.01246	7.21495	5.39552e-13		6.22395e-10
rs1415802	291	-4.795	-4.76588	-5.33778	9.40909e-08		-5.138	-5.02764	-6.03317	1.60776e-09		3.7955e-08
rs2425161	292	-5.463	-5.37321	-6.01799	1.76591e-09		-5.576	-5.35818	-6.42981	1.2776e-10		1.05504e-09
rs3092073	293	-3.49	-3.47922	-3.89673	9.75005e-05		-5.657	-5.42771	-6.51325	7.35398e-11		2.89723e-07
rs6019547	294	8.344	7.93046	8.88212	6.55986e-19		8.071	7.59712	9.11654	7.75621e-20		1.37298e-19
rs117431198	295	-5.314	-5.2497	-5.87966	4.11101e-09		-5.571	-5.35501	-6.42601	1.30998e-10		1.72447e-09
rs4812279	296	1.611	1.60283	1.79517	0.0726265		5.313	5.16212	6.19455	5.84528e-10		8.57115e-08
rs1389994	297	5.389	5.31415	5.95185	2.65135e-09		5.166	5.04701	6.05641	1.39196e-09		5.83306e-09
rs2154556	298	-5.445	-5.36167	-6.00507	1.91245e-09		-4.247	-4.21441	-5.0573	4.25239e-07		1.12516e-07
rs1541102	299	6.754	6.4713	7.24786	4.23408e-13		4.558	4.50985	5.41182	6.2388e-08		6.60609e-10
rs5753383	300	5.451	5.36586	6.00976	1.85793e-09		4.765	4.70122	5.64147	1.68609e-08		1.91151e-08
rs7290399	301	-2.8	-2.79356	-3.12879	0.0017553		-5.071	-4.96708	-5.9605	2.51467e-09		9.09409e-06
rs4821704	302	5.441	5.35856	6.00159	1.954e-09		4.652	4.59506	5.51408	3.50615e-08		2.8502e-08
rs5750830	303	7.321	7.00822	7.84921	4.18672e-15		5.485	5.28684	6.3442	2.2358e-10		2.50599e-12
rs5751191	304	6.089	5.88919	6.59589	4.22699e-11		6.606	6.2591	7.51092	5.87122e-14		2.01926e-12
